# An expanded palette of bright and photostable organellar Ca^2+^ sensors

**DOI:** 10.1101/2025.01.10.632364

**Authors:** Agathe Moret, Helen Farrants, Ruolin Fan, Kelsey G. Zingg, Bryon Silva, Camilla Roselli, Thomas G. Oertner, Christine E. Gee, Dafni Hadjieconomou, Vidhya Rangaraju, Eric R. Schreiter, Jaime de Juan-Sanz

## Abstract

The use of fluorescent sensors for functional imaging has revolutionized the study of organellar Ca^2+^ signaling. However, understanding the dynamic interplay between intracellular Ca^2+^ sinks and sources has been hindered by the lack of bright, photostable, and multiplexed measurements in different organelles, limiting our ability to define how Ca^2+^ shapes cell physiology across fields of biology. Here we introduce a new toolkit of chemigenetic organellar Ca^2+^ indicators whose color is tunable by reconstituting their fluorescence with different exogenous rhodamine dye-ligands, which significantly expand the capacity for multiplexing organellar Ca^2+^ measurements. These sensors, which we named ER-HaloCaMP and Mito-HaloCaMP, are optimized to report Ca^2+^ dynamics in the endoplasmic reticulum (ER) and mitochondria of mammalian cells and neurons, and show significantly improved brightness, photostability and responsiveness when compared to current best-in-class alternatives. Using either red or far-red dye-ligands, both ER-HaloCaMP and Mito-HaloCaMP enable visualizing ER and mitochondrial Ca^2+^ dynamics in neuronal axons, a subcellular location that only contains a few ER tubules and small mitochondria, structural limitations that have impaired measurements with previous red sensors. To show the expanded multiplexing capacities of our toolkit, we measured interorganellar Ca^2+^ fluxes simultaneously in three different subcellular compartments in live cells, revealing that the amplitude of ER Ca^2+^ release controls the efficacy of ER-mitochondria Ca^2+^ coupling in a cooperative manner. Organellar HaloCaMPs enable also measuring Ca^2+^ dynamics in intact brain tissue from flies and rodents, demonstrating their versatility across biological models. Our new toolkit provides an expanded palette of bright, photostable and responsive organellar Ca^2+^ sensors, which will facilitate future studies of intracellular Ca^2+^ signaling across fields of biology in health and disease.
