## Supplementary material for "An expanded palette of bright and photostable organellar Ca^2+^ sensors": Supp. Table ST1

### Sheet: Statistics Table
Supplementary Table 1 -- Moret et al. 2025 - Expanded palette of Organellar Ca2+ sensors
Figure 1B
Condition	Independent experiments
HaloCaMP1a 585	2
LA-HaloCaMP1a 585	2 per variant
HaloTag 585	2
Figure 1D
Condition	Kd (µM)	Responsiveness	Hill coefficient	Reference
ER-HaloCaMP1a 585	86	17	1.9	This paper
LAR-GECO1	24	10	1.3	Wu et al, 2014
R-CEPIAer	565	8.8	1.7	Suzuki et al, 2014
Figure 1E
Condition	Hela cells	Independent experiments	Mean	SEM	Statistical n	Test	Comparision	p-value	Significantly different?
LAR-GECO1	27	2	-0.5702	0.01571	27	Kruskal-Wallis test	LAR-GECO1 vs ER-HaloCaMP 585	<0,0001	YES
R-CEPIAer	26	2	-0.7696	0.01215	26		R-CEPIAer vs ER-HaloCaMP 585	0.0008	YES
ER-HaloCaMP 585	28	2	-0.9005	0.02354	28		N/A	N/A	N/A
Condition	Neurons	Independent experiments	Mean	SEM	Statistical n	Test	Comparision	p-value	Significantly different?
LAR-GECO1	17	3	-0.5405	0.03062	17	Kruskal-Wallis test	LAR-GECO1 vs ER-HaloCaMP 585	0.0002	YES
R-CEPIAer	22	3	-0.4495	0.04133	22		R-CEPIAer vs ER-HaloCaMP 585	<0,0001	YES
ER-HaloCaMP 585	20	3	-0.8225	0.0306	20		N/A	N/A	N/A
Figure 1F
Condition	Hela cells	Independent experiments	Mean	SEM	Statistical n	Test	Comparision	p-value	Significantly different?
LAR-GECO1	25	2	1.412	0.0254	25	Kruskal-Wallis test	LAR-GECO1 vs ER-HaloCaMP 585	<0,0001	YES
R-CEPIAer	26	2	1.465	0.03992	26		R-CEPIAer vs ER-HaloCaMP 585	<0,0001	YES
ER-HaloCaMP 585	28	2	13.58	1.205	28		N/A	N/A	N/A
Condition	Neurons	Independent experiments	Mean	SEM	Statistical n	Test	Comparision	p-value	Significantly different?
LAR-GECO1	14	3	985.8	208.1	14	Kruskal-Wallis test	LAR-GECO1 vs ER-HaloCaMP 585	<0,0001	YES
R-CEPIAer	18	3	1677	145.4	18		R-CEPIAer vs ER-HaloCaMP 585	<0,0001	YES
ER-HaloCaMP 585	19	3	20738	3458	19		N/A	N/A	N/A
Figure 1H
Condition	Visible neurons	Neurons	Independent experiments
LAR-GECO	0	17	3
R-CEPIAer	0	22	3
ER-HaloCaMP 585	16	29	3
Figure 2B
Condition	Neurons	Independent experiments
ER-HaloCaMP 585	7	1
ER-HaloCaMP 585 + thapsigargin
Figure 2C
Condition	Neurons	Independent experiments	Mean	SEM	Statistical n	Test	Comparision	p-value	Significantly different?
ER-GCaMP6-210	17	1	0.9196	0.1328	17	Kruskal-Wallis test	ER-HaloCaMP 585 vs ER GCaMP-210	0.9999	NO
ER-HaloCaMP 585	18	4	0.7939	0.1146	18		N/A	N/A	N/A
ER-HaloCaMP 586 + thapsigargin	7	1	-0.02795	0.008281	7		ER-HaloCaMP 585 vs ER-HaloCaMP 585 after thapsi	0.001	YES
Figure 2D
Condition	Neurons	Independent experiments	Mean	SEM	Statistical n	Test	p value	Significantly different?
ER-GCaMP6-210	17	1	1.171	0.01678	17	Mann Whitney test	<0,0001	YES
ER-HaloCaMP 585	16	4	1.794	0.1465	16
Figure 2F
Condition	Neurons	Independent experiments
ER-GCaMP6-210	41	4
ER-HaloCaMP 585	78	4
Figure 2G
Condition	Neurons	Independent experiments	Mean	SEM	Statistical n	Test	p value	Significantly different?
ER-GCaMP6-210	41	4	-0.1422	0.02197	78	Mann Whitney test	0.146	NO
ER-HaloCaMP 585	78	4	-0.151	0.01631	41
Figure 2H
Condition	Neurons	Independent experiments	Mean	SEM	Statistical n	Test	p value	Significantly different?
ER-GCaMP6-210	41	4	-0.177	0.02019	78	Unpaired t-test	<0.0001	YES
ER-HaloCaMP 585	78	4	-0.03521	0.02041	41
Figure 3B
Condition	Hela cell	Independent experiments
ER-HaloCaMP 635	6	2
Figure 3C
Condition	Hela cell	Independent experiments	Mean	SEM	Statistical n	Test	Comparision	p-value	Significantly different?
ER-GCaMP6-210	22	1	-0.8864	0.01431	25	Kruskal-Wallis test	ER-GCaMP6-210 vs ER-HaloCaMP 585	0.3263	NO
ER-HaloCaMP 585	28	2	-0.9005	0.02354	26		ER-HaloCaMP 585 vs ER-HaloCaMP 635	<0.0001	YES
ER-HaloCaMP 635	20	2	-0.7667	0.01838	28		ER-GCaMP6-210 vs ER-HaloCaMP 635	0.0003	YES
Figure 3E
Condition	Neurons	Independent experiments
ER-HaloCaMP 635	9	2
ER-HaloCaMP 635 + thapsigargin	7	2
Figure 3F
Condition	Neurons	Independent experiments	Mean	SEM	Statistical n	Test	Comparision	p-value	Significantly different?	Notes
ER-HaloCaMP 585	17	1	0.9196	0.1328	17	Kruskal-Wallis test	ER-HaloCaMP 585 vs ER-HaloCaMP 635	0.9999	NO	Data already shown in 2C
ER-GCaMP6-210	18	4	0.7939	0.1146	18		ER-GCaMP6-210 vs ER-HaloCaMP 635	0.9999	NO	Data already shown in 2C
ER-HaloCaMP 635	9	2	0.7702	0.0736	9		N/A	N/A	N/A
ER-HaloCaMP 635 + thapsigargin	6	2	-0.01548	0.0109	6		ER-HaloCaMP 635 vs ER-HaloCaMP 635 thapsi	0.003	YES
Figure 4B
Condition	Hela cells	Independent experiments
Mito-HaloCaMP 585	13	4
Mito-jRCaMP1b	11	4
Figure 4C
Condition	Hela cells	Independent experiments	Mean	SEM	Statistical n	Test	p value	Significantly different?
Mito-HaloCaMP 585	13	4	4.76	0.6899	13	Mann-Whitney test	0.0474	YES
Mito-jRCaMP1b	11	4	2.916	0.2902	11
Figure 4D
Condition	Hela cells	Independent experiments	Mean	SEM	Statistical n	Test	p value	Significantly different?
Mito-HaloCaMP 585	13	4	1460	162.6	13	Mann-Whitney test	0.0025	YES
Mito-jRCaMP1b	11	4	758.6	119.4	11
Figure 4F
Condition	Neurons	Independent experiments
Mito-HaloCaMP 585	8	4
Mito-jRCaMP1b	7	4
Figure 4G
Condition	Neurons	Independent experiments	Mean	SEM	Statistical n	Test	p value	Significantly different?
Mito-HaloCaMP 585 20AP 20Hz	8	4	4.615	1.021	8	Mann-Whitney test	0.0093	YES
Mito-jRCaMP1b 20AP 20Hz	7	4	1.285	0.1328	7
Condition	Neurons	Independent experiments	Mean	SEM	Statistical n	Test	p value	Significantly different?
Mito-HaloCaMP 585 100AP 100Hz	10	4	6.042	0.9715	10	Mann-Whitney test	0.0021	YES
Mito-jRCaMP1b 100AP 100Hz	10	4	2.288	0.2528	10
Figure 5B
Condition	Hela cells	Independent experiments	Mean	SEM
Mito-HaloCaMP635	65	8	0.462311	0.091683
Cyto-RCaMP1h			1.70727	0.114318
ER-GCaMP6-210			-0.47144	0.025473
Figure 5C
Condition	Hela cells	Independent experiments	Mean	SEM	Statistical n	Test	p value	Significantly different?
Mito-HaloCaMP635	65	8	2.692	0.4089	65	Wilcoxon Signed Rank Test	<0.0001	YES
Cyto-RCaMP1h			0	0	N/A	N/A	N/A	N/A
ER-GCaMP6-210			-0.859	0.1771	65	Wilcoxon Signed Rank Test	<0.0001	YES
Figure 5D
Condition	Hela cells	Independent experiments
Mito-HaloCaMP635	82	8
Cyto-RCaMP1h
ER-GCaMP6-210
Figure 5E
Condition	Hela cells	Independent experiments	Mean ER Ca2+ release	SEM	Mean coupling	SEM
ER peak bin 0	0	8	0	0	0	0
ER peak bin 0-25	10		0.201738	0.0112217	0.117528	0.0246062
ER peak bin 25-50	22		0.384376	0.0134837	0.12595	0.024546
ER peak bin 50-75	26		0.640798	0.0122366	0.2154	0.0503312
ER peak bin 75-100	7		0.811208	0.0170853	0.29632	0.0291307
Figure 5G
Condition	Neurons	Independent experiments
Mito-HaloCaMP 635	6	2
Figure 5H
Condition	Neurons	Independent experiments
Mito-HaloCaMP 635	13	2
Figure 5I
Condition	Neurons	Independent experiments	Mean	SEM	Statistical n	Test	Comparison for test	Adj p value	Significantly different?	Notes
Mito-HaloCaMP 635	13	2	1.512	0.1804	13	One-way ANOVA; Tukey's comparison test	Mito-HaloCaMP 635 vs MitoGCaMP6f	0.6519	NO
Mito-GCaMP6f	7	2	2.292	0.3334	7		Mito-HaloCaMP 635 vs Mito-HaloCaMP 585	<0.0001	YES	Not shown in graph
Mito-HaloCaMP 585	10	4	6.042	0.9715	10		Mito-HaloCaMP 585 vs MitoGCaMP6f	0.0011	YES	Data already shown in 4G
Figure 6B
Condition	Slices	Neurons	Independent experiments
ER-HaloCaMP 585	7	12	4
Figure 6C
Condition	Slices	Neurons	Independent experiments	Mean	SEM	Statistical n	Test	p value	Significantly different?
ER-HaloCaMP 585	7	12	4	-0.1622	0.02458	12	Wilcoxon Signed Rank Test	0.0005	YES
Figure 6F
Condition	Fly brains	Independent experiments
ER-HaloCaMP 585	6	1
Figure 6G
Condition	Fly brains	Independent experiments	Mean	SEM	Statistical n	Test	p value	Significantly different?
ER-HaloCaMP 585	6	1	-0.2044	0.1024	6	Wilcoxon Signed Rank Test	0.0312	YES
Figure S1B
Condition	Measurements	Independent experiments	Kd (µM)	Responsiveness	Hill coefficient
37C - LA-HaloCaMP 585	3	3	89	17	1.9
RT - LA-HaloCaMP 585	3	3	86	15	1.9
Figure S1C
Condition	Measurements	Independent experiments	Kd (µM)	Bottom	Top	Hill coefficient	Responsiveness
In-cell LA-HaloCaMP 585	3	3	115	0.23	1.437	1.4	5.25
Figure S2A
Condition	Neurons	Independent experiments
Axonal ER-GCaMP6-210	15	1
Dendritic ER-GCaMP6-210	41	4
Figure S2B
Condition	Neurons	Independent experiments
Axonal ER-HaloCaMP585	16	4
Dendritic ER-HaloCaMP585	78	4
Figure S3B, C
Condition	Hela cells	Independent experiments	Condition	Pearson's coef	p value	Significantly different?
Mito-HaloCaMP635	82	8	ER vs cyto	0.27	0.0212	YES
RCaMP1h			ER vs mito	0.42	0.0003
ER-GCaMP6-210			Mito vs cyto	0.45	<0.0001
Condition			Condition	Spearman's coef	p value	Significantly different?
Mito-HaloCaMP635			ER vs cyto	0.34	0.0212	YES
RCaMP1h			ER vs mito	0.603	0.0003
ER-GCaMP6-210			Mito vs cyto	0.47	<0.0001
Figure S3E, F, G
Condition	Hela cells	Independent experiments	Histamine peak	SEM	Ionomycin peak	SEM	Test	p value	Significantly different?
Mito-HaloCaMP635	71	8	0.5382	0.08972	2.83	0.1196	Wilcoxon matched-pairs signed rank test	<0.0001	YES
RCaMP1h			1.571	0.1096	5.438	0.1842	Wilcoxon matched-pairs signed rank test	<0.0001	YES
ER-GCaMP6-210			-0.5014	0.02451	1.247	0.1194	Wilcoxon matched-pairs signed rank test	<0.0001	YES
Figure S4A, B
Condition	Fly brains	Independent experiments	Condition	Test	p value	Significantly different?
HaloCaMP585	6	1	Baseline vs thapsigargin	Wilcoxon matched-pairs signed rank test	0.0312	YES
mTagBFP2					0.2188	NO
